# Small RNA-sequencing for Analysis of Circulating miRNAs: Benchmark Study

**DOI:** 10.1101/2021.03.27.437345

**Authors:** Peter Androvic, Sarka Benesova, Eva Rohlova, Mikael Kubista, Lukas Valihrach

**Author notes:** Equal contribution (Peter Androvic, Sarka Benesova).

## Abstract

Small RNA-sequencing (RNA-Seq) is being increasingly used for profiling of circulating microRNAs (miRNAs), a new group of promising biomarkers. Unfortunately, small RNA-Seq protocols are prone to biases limiting quantification accuracy, which motivated development of several novel methods. Here, we present comparison of all small RNA-Seq library preparation approaches that are commercially available for quantification of miRNAs in biofluids. Using synthetic and human plasma samples, we compared performance of traditional two-adaptor ligation protocols (Lexogen, Norgen) as well as methods using randomized adaptors (NEXTflex), polyadenylation (SMARTer), circularization (RealSeq), capture probes (EdgeSeq) or unique molecular identifiers, UMIs (QIAseq). Globally, there was no single protocol outperforming others across all metrics. We documented limited overlap of measured miRNA profiles between methods largely owing to protocol-specific biases. We found that methods designed to minimize bias largely differ in their performance and we identified contributing factors. We found that usage of UMIs has rather negligible effect and if designed incorrectly can even introduce spurious results. Together, these results identify strengths and weaknesses of current methods and provide guidelines for applications of small RNA-Seq in biomarker research.
