## Supplemental table S1 for "Small RNA-sequencing for Analysis of Circulating miRNAs: Benchmark Study"

### Sheet: Sheet1
Manufacturer	Kit name	Technical approach		Adapter dilution	# PCR cycles	Incubation time	Enzymatic steps	Purification steps
Lexogen	Small RNA-Seq Library Prep Kit	Ligation of two defined adapters	Plasma	0.3x	25	3.6	4	2
			Mirxplore	0.5x	17
Norgen	Small RNA Library Prep Kit for Illumina	Ligation of two defined adapters	Plasma	0.25x	25	3.6	4	2
			Mirxplore	0.5x	17
Qiagen	QIAseq miRNA Library Kit	Ligation of two defined adapters and UMI correction	Plasma	0.25x	22	4.25	4	2
			Mirxplore	0.5x	15
NextFlex	NEXTflex Small RNA-Seq Library Prep Kit v3	Ligation of two adapters with randomized nucleotides	Plasma	0.25x	28	4.75	5	3
			Mirxplore	0.5x	22
Takara	SMARTer smRNA-Seq kit for Illumina	Poly(A) tailing and template-switching	Plasma	n.a.	22	1.75	3	1
			Mirxplore	n.a.	17
Somagenics	RealSeq Biofluids	Single adapter ligation and circularization	Plasma	1x	19	5.9	6	1
			Mirxplore	1x	13
HTG	EdgeSeq miRNA Whole Transcriptome Assay	Targeted capture probe hybridization with NGS readout	Plasma	n.a.		?	?	?
			Mirxplore	n.a.
						Incubation time counted only time for main enzymatic incubations over 10 min, not additional time for preparing reactions or incubations under 5 min	Enzymatic steps counted as number of main enzymatic reactions that require preparation of reaction mix and incubation for more than 10 min (e.g. Ligation, reverse transcription, PCR)	Number of purification steps - obvious, every time there is a purification either on beads or columns. All protocols have at least one - after PCR, and this is counted towards the amount.

### Sheet: Sheet2
		Peak dimer	Peak dimer	Peak dimer	Peak miRNA	Peak miRNA	Peak miRNA
		% (Conc.) (ng/uL)	nmole/L	%(conc) nmole/L	% (Conc.) (ng/uL)	nmole/L	%(conc) nmole/L
	Lexogen plasma	63,9	17,8162	*
	Lexogen mirxplore
