## Supplemental table S2 for "Small RNA-sequencing for Analysis of Circulating miRNAs: Benchmark Study"

### Sheet: Table S2
	Isolation spike mix			RT spike	Endogenous miRNAs				Isolation quality indicators		Hemolysis indicators
Plasma aliquot ID	cel-miR-54	spike A	spike B	cel-miR-76	let-7a	miR-23	miR-451		average isolation spike	average endogenous	miR-23 vs miR-451	Abs. 414 nm
EA1	29.5066	32.5631	36.6441	24.1308	30.5182	31.1446	18.2735		32.9046	26.6454	12.8711	0.13625
EA2	28.0608	31.2931	37.1382	24.1895	29.0146	29.8971	16.9683		32.164	25.2933	12.9287	0.13625
EA3	27.0889	30.4119	35.5278	24.0809	28.3475	29.2269	16.1423		31.0095	24.5722	13.0846	0.13625
EA4	27.5925	31.0929	36.1765	24.0485	28.9101	29.7827	16.668		31.6206	25.1203	13.1148	0.13625
EA5	27.3585	30.6881	36.3166	23.8465	29.1447	29.8753	16.5997		31.4544	25.2066	13.2756	0.13625
EA6	27.2812	30.8778	35.5365	23.8678	28.3583	29.1484	16.2148		31.2319	24.5738	12.9336	0.13625
EA7	27.4053	30.9255	35.0059	24.3986	28.7576	29.5453	16.5271		31.1122	24.9433	13.0183	0.13625
PC1	26.1229	30.3483	33.898	24.238	28.469	29.1244	15.6535		30.1231	24.4156	13.4709	0.14275
PC2	27.1871	31.0384	35.9841	24.0046	29.7016	29.6191	16.7047		31.4032	25.3418	12.9144	0.14275
PC3	26.7086	30.4965	35.4438	24.0536	29.002	29.2657	16.2273		30.883	24.8317	13.0384	0.14275
PC4	27.0529	30.4951	35.4138	24.2396	29.0018	29.4597	16.3334		30.9873	24.9316	13.1262	0.14275
PC5	26.0166	30.348	35.3035	23.9842	28.4348	28.9727	15.7593		30.556	24.3889	13.2134	0.14275
PC6	27.1363	30.87	36.2163	23.6005	29.7877	29.5435	16.7075		31.4075	25.3462	12.8361	0.14275
PC7	25.7606	30.2819	35.9017	23.7103	28.304	28.7399	15.5001		30.6481	24.1813	13.2398	0.14275
PC8	26.051	30.5583	35.5657	24.0312	28.8568	29.0831	15.5824		30.725	24.5074	13.5007	0.14275
PC9	26.2982	30.2846	35.0472	24.3036	28.9493	29.3446	15.7547		30.5433	24.6829	13.5899	0.14275
SA1	25.2323	31.3396	35.2539	24.415	29.4112	29.8531	16.4421		30.6086	25.2355	13.411	0.14725
SA2	26.9382	31.3602	36.3806	24.1627	29.4372	29.818	16.3866		31.5597	25.2139	13.4314	0.14725
SA3	26.2681	30.7349	35.7041	23.9309	28.8515	29.1816	15.5525		30.9024	24.5285	13.6291	0.14725
SA4	26.7886	31.1059	35.9575	24.0042	28.9891	29.2023	15.6644		31.284	24.6186	13.538	0.14725
SA5	26.7552	30.9647	36.1905	24.4438	29.4259	29.7065	15.6762		31.3034	24.9362	14.0302	0.14725
SA6	26.7167	31.1407	35.3743	23.7825	29.302	29.6981	15.9188		31.0772	24.973	13.7793	0.14725
SA7	26.182	30.5123	35.727	24.1998	28.9178	29.4842	15.5039		30.8071	24.6353	13.9803	0.14725
SA8	26.9982	30.9782	35.2999	23.8099	29.5647	29.62	16.3877		31.0921	25.1908	13.2323	0.14725
spike only	26.0022	29.518	33.7801	23.9811	n.a.	n.a.	n.a.		29.7668	n.a.	n.a.
