## Supplemental table S3 for "Small RNA-sequencing for Analysis of Circulating miRNAs: Benchmark Study"

### Sheet: Lexogen
	CPM.threshold.in.both.replicates	number.of.detected.miRNAs.in.plasma	number.of.false.positive.detections.in.Mirxplore	number.of.uniquely.detected.in.plasma	overlap.false.positives.uniquely.detected_p.value	log10.pval	odds.ratio	intersection.size	intersecting.miRNAs
CPM_0.1	0.1	220	14	11	1	0	0	0
CPM_0.2	0.2	191	14	9	1	0	0	0
CPM_0.3	0.3	181	14	10	1	0	0	0
CPM_0.4	0.4	174	13	11	1	0	0	0
CPM_0.5	0.5	171	13	9	1	0	0	0
CPM_0.6	0.6	165	12	6	1	0	0	0
CPM_0.7	0.7	161	12	6	1	0	0	0
CPM_0.8	0.8	157	12	6	1	0	0	0
CPM_0.9	0.9	156	12	6	1	0	0	0
CPM_1	1	153	11	5	1	0	0	0
CPM_1.5	1.5	148	8	6	1	0	0	0
CPM_2	2	141	6	6	1	0	0	0
CPM_2.5	2.5	136	6	5	1	0	0	0
CPM_3	3	132	5	3	1	0	0	0
CPM_3.5	3.5	126	5	3	1	0	0	0
CPM_4	4	116	5	2	1	0	0	0
CPM_4.5	4.5	112	5	2	1	0	0	0
CPM_5	5	109	5	2	1	0	0	0

### Sheet: Norgen
	CPM.threshold.in.both.replicates	number.of.detected.miRNAs.in.plasma	number.of.false.positive.detections.in.Mirxplore	number.of.uniquely.detected.in.plasma	overlap.false.positives.uniquely.detected_p.value	log10.pval	odds.ratio	intersection.size	intersecting.miRNAs
CPM_0.1	0.1	189	19	0	1	0	0	0
CPM_0.2	0.2	174	16	0	1	0	0	0
CPM_0.3	0.3	161	15	0	1	0	0	0
CPM_0.4	0.4	153	13	0	1	0	0	0
CPM_0.5	0.5	146	10	0	1	0	0	0
CPM_0.6	0.6	143	10	0	1	0	0	0
CPM_0.7	0.7	141	10	0	1	0	0	0
CPM_0.8	0.8	137	10	0	1	0	0	0
CPM_0.9	0.9	136	10	0	1	0	0	0
CPM_1	1	133	8	0	1	0	0	0
CPM_1.5	1.5	128	8	2	1	0	0	0
CPM_2	2	121	6	3	1	0	0	0
CPM_2.5	2.5	119	6	3	1	0	0	0
CPM_3	3	117	6	3	1	0	0	0
CPM_3.5	3.5	113	5	2	1	0	0	0
CPM_4	4	106	5	0	1	0	0	0
CPM_4.5	4.5	104	5	0	1	0	0	0
CPM_5	5	101	5	0	1	0	0	0

### Sheet: QIAseq
	CPM.threshold.in.both.replicates	number.of.detected.miRNAs.in.plasma	number.of.false.positive.detections.in.Mirxplore	number.of.uniquely.detected.in.plasma	overlap.false.positives.uniquely.detected_p.value	log10.pval	odds.ratio	intersection.size	intersecting.miRNAs
CPM_0.1	0.1	414	30	35	0.329789	0.481764	2.62717	1	hsa-miR-3065-5p
CPM_0.2	0.2	402	27	33	0.28769	0.541075	3.11896	1	hsa-miR-3065-5p
CPM_0.3	0.3	389	22	33	0.241305	0.617433	3.8681	1	hsa-miR-3065-5p
CPM_0.4	0.4	372	19	31	0.200549	0.697779	4.8212	1	hsa-miR-3065-5p
CPM_0.5	0.5	358	18	28	0.174184	0.758993	5.67909	1	hsa-miR-3065-5p
CPM_0.6	0.6	340	16	30	0.166623	0.778264	5.99179	1	hsa-miR-3065-5p
CPM_0.7	0.7	321	16	26	0.146019	0.83559	6.95772	1	hsa-miR-3065-5p
CPM_0.8	0.8	309	15	21	0.112536	0.94871	9.33471	1	hsa-miR-3065-5p
CPM_0.9	0.9	300	13	19	0.0893016	1.04914	12.1074	1	hsa-miR-3065-5p
CPM_1	1	293	13	19	0.0893016	1.04914	12.1074	1	hsa-miR-3065-5p
CPM_1.5	1.5	263	10	15	0.0551532	1.25843	20.7683	1	hsa-miR-3065-5p
CPM_2	2	249	9	17	0.056235	1.24999	20.431	1	hsa-miR-3065-5p
CPM_2.5	2.5	227	8	12	0.0356244	1.44825	33.8977	1	hsa-miR-3065-5p
CPM_3	3	222	7	14	1	0	0	0
CPM_3.5	3.5	215	7	16	1	0	0	0
CPM_4	4	209	6	16	1	0	0	0
CPM_4.5	4.5	200	6	13	1	0	0	0
CPM_5	5	198	6	15	1	0	0	0

### Sheet: NEXTflex
	CPM.threshold.in.both.replicates	number.of.detected.miRNAs.in.plasma	number.of.false.positive.detections.in.Mirxplore	number.of.uniquely.detected.in.plasma	overlap.false.positives.uniquely.detected_p.value	log10.pval	odds.ratio	intersection.size	intersecting.miRNAs
CPM_0.1	0.1	296	22	5	1	0	0	0
CPM_0.2	0.2	294	21	7	1	0	0	0
CPM_0.3	0.3	292	17	8	1	0	0	0
CPM_0.4	0.4	290	16	9	1	0	0	0
CPM_0.5	0.5	287	15	10	1	0	0	0
CPM_0.6	0.6	283	15	14	1	0	0	0
CPM_0.7	0.7	278	15	14	1	0	0	0
CPM_0.8	0.8	272	15	16	1	0	0	0
CPM_0.9	0.9	268	15	15	1	0	0	0
CPM_1	1	264	14	14	1	0	0	0
CPM_1.5	1.5	246	14	15	1	0	0	0
CPM_2	2	231	12	13	1	0	0	0
CPM_2.5	2.5	219	12	18	1	0	0	0
CPM_3	3	209	12	15	1	0	0	0
CPM_3.5	3.5	202	12	12	1	0	0	0
CPM_4	4	201	11	15	1	0	0	0
CPM_4.5	4.5	197	11	13	1	0	0	0
CPM_5	5	189	11	14	1	0	0	0

### Sheet: RealSeq
	CPM.threshold.in.both.replicates	number.of.detected.miRNAs.in.plasma	number.of.false.positive.detections.in.Mirxplore	number.of.uniquely.detected.in.plasma	overlap.false.positives.uniquely.detected_p.value	log10.pval	odds.ratio	intersection.size	intersecting.miRNAs
CPM_0.1	0.1	389	35	34	0.00948671	2.02288	7.81552	3	hsa-miR-129-1-3p hsa-miR-450a-2-3p hsa-miR-449c-5p
CPM_0.2	0.2	353	30	30	0.00429959	2.36657	10.6624	3	hsa-miR-129-1-3p hsa-miR-450a-1-3p hsa-miR-450a-2-3p
CPM_0.3	0.3	319	27	19	0.0153011	1.81528	12.248	2	hsa-miR-129-1-3p hsa-miR-450a-2-3p
CPM_0.4	0.4	299	23	17	0.00901645	2.04496	16.5418	2	hsa-miR-129-1-3p hsa-miR-450a-2-3p
CPM_0.5	0.5	285	23	17	0.00901645	2.04496	16.5418	2	hsa-miR-129-1-3p hsa-miR-450a-2-3p
CPM_0.6	0.6	269	23	19	1	0	0	0
CPM_0.7	0.7	259	20	16	1	0	0	0
CPM_0.8	0.8	244	18	13	1	0	0	0
CPM_0.9	0.9	230	17	12	1	0	0	0
CPM_1	1	224	16	13	1	0	0	0
CPM_1.5	1.5	197	14	10	1	0	0	0
CPM_2	2	174	14	10	1	0	0	0
CPM_2.5	2.5	160	13	7	1	0	0	0
CPM_3	3	156	11	9	1	0	0	0
CPM_3.5	3.5	143	11	6	1	0	0	0
CPM_4	4	138	11	7	1	0	0	0
CPM_4.5	4.5	133	11	8	1	0	0	0
CPM_5	5	124	11	7	1	0	0	0

### Sheet: SMARTer
	CPM.threshold.in.both.replicates	number.of.detected.miRNAs.in.plasma	number.of.false.positive.detections.in.Mirxplore	number.of.uniquely.detected.in.plasma	overlap.false.positives.uniquely.detected_p.value	log10.pval	odds.ratio	intersection.size	intersecting.miRNAs
CPM_0.1	0.1	388	49	31	0.11058	0.956325	3.7793	2	hsa-miR-3074-5p hsa-miR-3074-3p
CPM_0.2	0.2	303	43	11	0.164635	0.783478	6.18655	1	hsa-miR-3074-5p
CPM_0.3	0.3	303	42	12	0.174426	0.75839	5.7621	1	hsa-miR-3074-5p
CPM_0.4	0.4	279	41	12	0.17062	0.767971	5.90812	1	hsa-miR-3074-5p
CPM_0.5	0.5	268	37	13	0.167056	0.777138	6.02418	1	hsa-miR-3074-5p
CPM_0.6	0.6	258	36	12	0.151347	0.820025	6.76313	1	hsa-miR-3074-5p
CPM_0.7	0.7	249	35	12	0.147444	0.831373	6.96344	1	hsa-miR-3074-5p
CPM_0.8	0.8	246	31	12	0.131666	0.880528	7.90272	1	hsa-miR-3074-5p
CPM_0.9	0.9	238	28	10	0.100721	0.996879	10.7418	1	hsa-miR-3074-5p
CPM_1	1	227	27	10	0.0972876	1.01194	11.1549	1	hsa-miR-3074-5p
CPM_1.5	1.5	200	22	10	1	0	0	0
CPM_2	2	179	20	9	1	0	0	0
CPM_2.5	2.5	159	18	8	1	0	0	0
CPM_3	3	152	18	7	1	0	0	0
CPM_3.5	3.5	148	18	7	1	0	0	0
CPM_4	4	143	17	6	1	0	0	0
CPM_4.5	4.5	140	17	6	1	0	0	0
CPM_5	5	136	17	6	1	0	0	0

### Sheet: EdgeSeq
	CPM.threshold.in.both.replicates	number.of.detected.miRNAs.in.plasma	number.of.false.positive.detections.in.Mirxplore	number.of.uniquely.detected.in.plasma	overlap.false.positives.uniquely.detected_p.value	log10.pval	odds.ratio	intersection.size	intersecting.miRNAs
CPM_0.1	0.1	911	377	514	1.99224e-57	56.7007	6.9379	223	hsa-miR-106a-3p hsa-miR-1202 hsa-miR-1205 hsa-miR-1207-5p hsa-miR-1225-3p hsa-miR-1225-5p hsa-miR-1233-3p hsa-miR-1234-3p hsa-miR-1237-3p hsa-miR-1237-5p hsa-miR-1247-3p hsa-miR-1282 hsa-miR-1324 hsa-miR-134-3p hsa-miR-1471 hsa-miR-149-3p hsa-miR-1538 hsa-miR-1539 hsa-miR-187-5p hsa-miR-1909-5p hsa-miR-1910-3p hsa-miR-1913 hsa-miR-1914-5p hsa-miR-1915-3p hsa-miR-1915-5p hsa-miR-196b-3p hsa-miR-21…
CPM_0.2	0.2	911	377	532	1.54405e-55	54.8113	6.64589	225	hsa-miR-106a-3p hsa-miR-1202 hsa-miR-1205 hsa-miR-1207-5p hsa-miR-1225-3p hsa-miR-1225-5p hsa-miR-1227-3p hsa-miR-1233-3p hsa-miR-1234-3p hsa-miR-1237-3p hsa-miR-1237-5p hsa-miR-1247-3p hsa-miR-1282 hsa-miR-1324 hsa-miR-134-3p hsa-miR-1471 hsa-miR-149-3p hsa-miR-1538 hsa-miR-1539 hsa-miR-187-5p hsa-miR-1909-5p hsa-miR-1910-3p hsa-miR-1913 hsa-miR-1914-5p hsa-miR-1915-3p hsa-miR-1915-5p hsa-miR-19…
CPM_0.3	0.3	911	377	547	8.93595e-57	56.0489	6.75373	230	hsa-miR-106a-3p hsa-miR-1202 hsa-miR-1205 hsa-miR-1207-5p hsa-miR-1225-3p hsa-miR-1225-5p hsa-miR-1227-3p hsa-miR-1233-3p hsa-miR-1234-3p hsa-miR-1237-3p hsa-miR-1237-5p hsa-miR-1247-3p hsa-miR-1282 hsa-miR-1324 hsa-miR-134-3p hsa-miR-1471 hsa-miR-149-3p hsa-miR-1538 hsa-miR-1539 hsa-miR-187-5p hsa-miR-1909-5p hsa-miR-1910-3p hsa-miR-1913 hsa-miR-1914-5p hsa-miR-1915-3p hsa-miR-1915-5p hsa-miR-19…
CPM_0.4	0.4	911	377	561	2.04631e-57	56.689	6.79744	234	hsa-miR-106a-3p hsa-miR-1202 hsa-miR-1205 hsa-miR-1207-5p hsa-miR-1225-3p hsa-miR-1225-5p hsa-miR-1227-3p hsa-miR-1233-3p hsa-miR-1234-3p hsa-miR-1237-3p hsa-miR-1237-5p hsa-miR-1247-3p hsa-miR-1282 hsa-miR-1324 hsa-miR-134-3p hsa-miR-1471 hsa-miR-149-3p hsa-miR-1538 hsa-miR-1539 hsa-miR-187-5p hsa-miR-1909-5p hsa-miR-1910-3p hsa-miR-1913 hsa-miR-1914-5p hsa-miR-1915-3p hsa-miR-1915-5p hsa-miR-19…
CPM_0.5	0.5	911	219	567	2.66579e-36	35.5742	6.44711	144	hsa-miR-106a-3p hsa-miR-1202 hsa-miR-1207-5p hsa-miR-1225-3p hsa-miR-1225-5p hsa-miR-1233-3p hsa-miR-1234-3p hsa-miR-1237-5p hsa-miR-1247-3p hsa-miR-149-3p hsa-miR-1539 hsa-miR-187-5p hsa-miR-1909-5p hsa-miR-1910-3p hsa-miR-1914-5p hsa-miR-1915-3p hsa-miR-204-3p hsa-miR-2116-5p hsa-miR-2276-5p hsa-miR-23c hsa-miR-24-2-5p hsa-miR-2861 hsa-miR-3140-5p hsa-miR-3141 hsa-miR-3157-3p hsa-miR-3157-5p hs…
CPM_0.6	0.6	789	219	472	6.69356e-45	44.1743	8.25795	141	hsa-miR-1202 hsa-miR-1207-5p hsa-miR-1225-3p hsa-miR-1225-5p hsa-miR-1233-3p hsa-miR-1234-3p hsa-miR-1237-5p hsa-miR-1247-3p hsa-miR-149-3p hsa-miR-1539 hsa-miR-187-5p hsa-miR-1909-5p hsa-miR-1910-3p hsa-miR-1914-5p hsa-miR-1915-3p hsa-miR-204-3p hsa-miR-210-5p hsa-miR-2116-5p hsa-miR-2276-5p hsa-miR-23c hsa-miR-24-2-5p hsa-miR-2861 hsa-miR-3140-5p hsa-miR-3141 hsa-miR-3157-3p hsa-miR-3157-5p hsa…
CPM_0.7	0.7	721	219	418	1.07012e-50	49.9706	9.73541	139	hsa-miR-1207-5p hsa-miR-1225-3p hsa-miR-1225-5p hsa-miR-1233-3p hsa-miR-1234-3p hsa-miR-1237-5p hsa-miR-1247-3p hsa-miR-149-3p hsa-miR-1539 hsa-miR-187-5p hsa-miR-1909-5p hsa-miR-1910-3p hsa-miR-1914-5p hsa-miR-1915-3p hsa-miR-204-3p hsa-miR-210-5p hsa-miR-2116-5p hsa-miR-2276-5p hsa-miR-23c hsa-miR-24-2-5p hsa-miR-2861 hsa-miR-3140-5p hsa-miR-3141 hsa-miR-3157-3p hsa-miR-3157-5p hsa-miR-3158-5p …
CPM_0.8	0.8	721	219	422	4.37305e-50	49.3592	9.57364	139	hsa-miR-1207-5p hsa-miR-1225-3p hsa-miR-1225-5p hsa-miR-1233-3p hsa-miR-1234-3p hsa-miR-1237-5p hsa-miR-1247-3p hsa-miR-149-3p hsa-miR-1539 hsa-miR-187-5p hsa-miR-1909-5p hsa-miR-1910-3p hsa-miR-1914-5p hsa-miR-1915-3p hsa-miR-204-3p hsa-miR-210-5p hsa-miR-2116-5p hsa-miR-2276-5p hsa-miR-23c hsa-miR-24-2-5p hsa-miR-2861 hsa-miR-3140-5p hsa-miR-3141 hsa-miR-3157-3p hsa-miR-3157-5p hsa-miR-3158-5p …
CPM_0.9	0.9	721	187	428	1.6287e-42	41.7882	9.10929	120	hsa-miR-1207-5p hsa-miR-1225-3p hsa-miR-1225-5p hsa-miR-1233-3p hsa-miR-1234-3p hsa-miR-1237-5p hsa-miR-1247-3p hsa-miR-149-3p hsa-miR-1539 hsa-miR-187-5p hsa-miR-1910-3p hsa-miR-1914-5p hsa-miR-1915-3p hsa-miR-197-5p hsa-miR-204-3p hsa-miR-210-5p hsa-miR-2116-5p hsa-miR-23c hsa-miR-2861 hsa-miR-3140-5p hsa-miR-3141 hsa-miR-3157-3p hsa-miR-3157-5p hsa-miR-3197 hsa-miR-320e hsa-miR-345-3p hsa-miR-…
CPM_1	1	721	168	433	1.74533e-37	36.7581	8.68878	108	hsa-miR-1207-5p hsa-miR-1225-5p hsa-miR-1233-3p hsa-miR-1234-3p hsa-miR-1237-5p hsa-miR-1247-3p hsa-miR-149-3p hsa-miR-1539 hsa-miR-187-5p hsa-miR-1910-3p hsa-miR-1914-5p hsa-miR-1915-3p hsa-miR-197-5p hsa-miR-204-3p hsa-miR-210-5p hsa-miR-2116-5p hsa-miR-23c hsa-miR-2861 hsa-miR-3140-5p hsa-miR-3141 hsa-miR-3157-3p hsa-miR-3157-5p hsa-miR-3197 hsa-miR-320e hsa-miR-345-3p hsa-miR-34b-3p hsa-miR-3…
CPM_1.5	1.5	608	141	353	1.33786e-31	30.8736	8.74503	83	hsa-miR-1207-5p hsa-miR-1225-5p hsa-miR-1233-3p hsa-miR-1234-3p hsa-miR-1237-5p hsa-miR-1247-3p hsa-miR-149-3p hsa-miR-187-5p hsa-miR-1910-3p hsa-miR-1915-3p hsa-miR-197-5p hsa-miR-204-3p hsa-miR-23c hsa-miR-2861 hsa-miR-3140-3p hsa-miR-3140-5p hsa-miR-3141 hsa-miR-3197 hsa-miR-320e hsa-miR-34b-3p hsa-miR-3648 hsa-miR-378d hsa-miR-378f hsa-miR-378g hsa-miR-3940-5p hsa-miR-4274 hsa-miR-4306 hsa-mi…
CPM_2	2	530	122	303	2.32835e-36	35.633	12.4551	76	hsa-miR-1207-5p hsa-miR-1233-3p hsa-miR-1234-3p hsa-miR-1237-5p hsa-miR-1247-3p hsa-miR-149-3p hsa-miR-187-5p hsa-miR-1910-3p hsa-miR-197-5p hsa-miR-204-3p hsa-miR-23c hsa-miR-2861 hsa-miR-30d-3p hsa-miR-3140-3p hsa-miR-3140-5p hsa-miR-3141 hsa-miR-3197 hsa-miR-320e hsa-miR-34b-3p hsa-miR-3648 hsa-miR-378c hsa-miR-378d hsa-miR-378f hsa-miR-378g hsa-miR-4306 hsa-miR-4324 hsa-miR-4429 hsa-miR-4463 …
CPM_2.5	2.5	489	111	276	2.84853e-31	30.5454	11.6401	65	hsa-miR-1207-5p hsa-miR-1234-3p hsa-miR-1237-5p hsa-miR-1247-3p hsa-miR-149-3p hsa-miR-187-5p hsa-miR-1910-3p hsa-miR-197-5p hsa-miR-204-3p hsa-miR-23c hsa-miR-2861 hsa-miR-3140-3p hsa-miR-3140-5p hsa-miR-3141 hsa-miR-3197 hsa-miR-320c hsa-miR-320e hsa-miR-34b-3p hsa-miR-3648 hsa-miR-378d hsa-miR-378f hsa-miR-378g hsa-miR-4306 hsa-miR-4429 hsa-miR-4463 hsa-miR-4505 hsa-miR-4515 hsa-miR-4655-3p hs…
CPM_3	3	465	97	259	6.09199e-28	27.2152	11.8415	56	hsa-miR-1207-5p hsa-miR-1234-3p hsa-miR-1237-5p hsa-miR-1247-3p hsa-miR-149-3p hsa-miR-187-5p hsa-miR-1910-3p hsa-miR-197-5p hsa-miR-204-3p hsa-miR-23c hsa-miR-2861 hsa-miR-3140-3p hsa-miR-3140-5p hsa-miR-3141 hsa-miR-3197 hsa-miR-320c hsa-miR-320e hsa-miR-34b-3p hsa-miR-3648 hsa-miR-378d hsa-miR-378f hsa-miR-378g hsa-miR-4306 hsa-miR-4429 hsa-miR-4463 hsa-miR-4505 hsa-miR-4515 hsa-miR-4655-3p hs…
CPM_3.5	3.5	452	86	259	5.46138e-22	21.2627	10.0186	47	hsa-miR-1207-5p hsa-miR-1234-3p hsa-miR-1247-3p hsa-miR-187-5p hsa-miR-1910-3p hsa-miR-197-5p hsa-miR-204-3p hsa-miR-23c hsa-miR-2861 hsa-miR-3140-5p hsa-miR-3141 hsa-miR-3197 hsa-miR-320c hsa-miR-320d hsa-miR-320e hsa-miR-34b-3p hsa-miR-3648 hsa-miR-378d hsa-miR-378f hsa-miR-378g hsa-miR-4306 hsa-miR-4429 hsa-miR-4463 hsa-miR-4505 hsa-miR-4515 hsa-miR-4655-3p hsa-miR-4664-3p hsa-miR-4695-5p hsa-…
CPM_4	4	424	81	238	5.14454e-21	20.2887	10.3528	43	hsa-miR-1207-5p hsa-miR-1247-3p hsa-miR-187-5p hsa-miR-1910-3p hsa-miR-197-5p hsa-miR-204-3p hsa-miR-23c hsa-miR-2861 hsa-miR-3140-5p hsa-miR-3141 hsa-miR-3197 hsa-miR-320c hsa-miR-320d hsa-miR-320e hsa-miR-34b-3p hsa-miR-378d hsa-miR-378f hsa-miR-378g hsa-miR-4306 hsa-miR-4429 hsa-miR-4463 hsa-miR-4505 hsa-miR-4515 hsa-miR-4655-3p hsa-miR-4664-3p hsa-miR-4695-5p hsa-miR-4726-5p hsa-miR-4745-3p h…
CPM_4.5	4.5	403	74	225	7.50942e-18	17.1244	9.56454	37	hsa-miR-1207-5p hsa-miR-187-5p hsa-miR-1910-3p hsa-miR-197-5p hsa-miR-204-3p hsa-miR-2861 hsa-miR-3141 hsa-miR-3197 hsa-miR-320c hsa-miR-320d hsa-miR-320e hsa-miR-34b-3p hsa-miR-378d hsa-miR-378f hsa-miR-378g hsa-miR-4306 hsa-miR-4429 hsa-miR-4463 hsa-miR-4505 hsa-miR-4515 hsa-miR-4655-3p hsa-miR-4664-3p hsa-miR-4695-5p hsa-miR-4745-3p hsa-miR-500b-3p hsa-miR-548b-5p hsa-miR-548w hsa-miR-561-5p h…
CPM_5	5	381	71	213	1.77446e-18	17.7509	10.5285	36	hsa-miR-1207-5p hsa-miR-187-5p hsa-miR-1910-3p hsa-miR-197-5p hsa-miR-204-3p hsa-miR-2861 hsa-miR-3141 hsa-miR-3197 hsa-miR-320c hsa-miR-320d hsa-miR-320e hsa-miR-34b-3p hsa-miR-378d hsa-miR-378f hsa-miR-378g hsa-miR-4306 hsa-miR-4429 hsa-miR-4463 hsa-miR-4505 hsa-miR-4515 hsa-miR-4655-3p hsa-miR-4695-5p hsa-miR-4745-3p hsa-miR-500b-3p hsa-miR-548b-5p hsa-miR-548w hsa-miR-561-5p hsa-miR-5739 hsa-…
